# Design of a Cereblon construct for crystallographic and biophysical studies of protein degraders

**DOI:** 10.1101/2024.01.17.575503

**Authors:** Alena Kroupova, Valentina A. Spiteri, Hirotake Furihata, Darren Darren, Sarath Ramachandran, Zoe J. Rutter, Sohini Chakraborti, Kevin Haubrich, Julie Pethe, Denzel Gonzales, Andre Wijaya, Maria Rodriguez-Rios, Dylan M. Lynch, William Farnaby, Mark A. Nakasone, David Zollman, Alessio Ciulli

## Abstract

The ubiquitin E3 ligase cereblon (CRBN) is the target of therapeutic drugs thalidomide and lenalidomide and is recruited by most targeted protein degraders (PROTACs and molecular glues) in clinical development. Biophysical and structural investigation of CRBN has been limited by current constructs that either require co-expression with the adaptor DDB1 or inadequately represent full-length protein, with high-resolution structures of degraders ternary complexes remaining rare. We present the design of CRBN^midi^, a construct that readily expresses from *E. coli* with high yields as soluble, stable protein without DDB1. We benchmark CRBN^midi^ for wild-type functionality through a suite of biophysical techniques and solve high-resolution co-crystal structures of its binary and ternary complexes with degraders. We qualify CRBN^midi^ as an enabling tool to accelerate structure-based discovery of the next generation of CRBN based therapeutics.

**One sentence summary:** A novel Cereblon construct (CRBN^midi^) allows structural and biophysical enablement of ligand and degrader design
