## Supplementary material for "Design of a Cereblon construct for crystallographic and biophysical studies of protein degraders": Data S1 containing Tables S4 to S6

### Sheet: Index
This workbook contains the following supplementary tables in three different sheets tabulating the results from MD simulation runs
	Table S4: Comparison of Average RMSF of protein residues in the topologically equivalent regions of the Lon domain of CRBNDN vs. CRBNmidi construct
	Table S5: Comparison of Average RMSF of protein residues in the topologically equivalent regions of the TBD of CRBNDN vs. CRBNmidi construct
	Table S6: Comparison of Average RMSF of protein residues at the mutation sites in CRBNDN vs. CRBNmidi construct

### Sheet: TableS4
Table S4: Comparison of Average RMSF of protein residues in the topologically equivalent regions of the Lon domain of CRBNDN vs. CRBNmidi construct
Residue number	CRBNDN			CRBNmidi			Remarks
	8D7U: Residue ID	B-factor_8D7U	Avg. RMSF_8D7U	CRBNmidi: Residue ID	B-factor_CRBNmidi	Avg. RMSF_CRBNmidi
81	ILE_81	48.48	1.1372	ILE_81	39.548	0.9542
82	PRO_82	45.17	0.9338	PRO_82	38.455	0.7748
83	VAL_83	49.17	0.8936	VAL_83	38.728	0.8368
84	LEU_84	38.79	1.2004	LEU_84	44.998	1.132
85	PRO_85	41.56	1.3872	PRO_85	55.603	1.3708
86	GLN_86	41.12	2.534	GLN_86	50.655	1.8618
87	VAL_87	40.71	1.46	VAL_87	46.927	1.1706
88	MET_88	39.05	2.215	MET_88	43.315	2.0048
89	MET_89	45.81	1.1654	MET_89	41.137	1.0322
90	ILE_90	41.38	0.8878	ILE_90	39.845	0.849
91	LEU_91	36.37	0.715	LEU_91	39.54	0.6352
92	ILE_92	33.54	0.7744	VAL_92	39.75	0.7662
93	PRO_93	32.81	0.758	PRO_93	35.848	0.6192
94	GLY_94	34.25	0.7814	GLY_94	35.552	0.572
95	GLN_95	34.21	0.7282	GLN_95	32.382	0.6282
96	THR_96	36.1	0.8176	THR_96	31.408	0.5432
97	LEU_97	33.89	0.7184	LEU_97	33.65	0.7132
98	PRO_98	35.65	0.5712	PRO_98	28.702	0.4726
99	LEU_99	42.03	0.9062	LEU_99	30.962	0.8748
100	GLN_100	51.84	0.9826	GLN_100	29.325	0.6936
101	LEU_101	54.35	0.9532	LEU_101	30.06	0.8286
102	PHE_102	51.82	1.4168	PHE_102	35.308	1.454
103	HIS_103	69.06	1.8372	HIS_103	39.045	1.197
104	PRO_104	69.88	1.397	PRO_104	42.572	1.0834
105	GLN_105	73.99	2.1524	GLN_105	43.465	1.8022
106	GLU_106	73.07	1.315	GLU_106	38.262	1.1796
107	VAL_107	66.65	1.0726	VAL_107	38.738	0.796
108	SER_108	72.58	1.288	SER_108	47.93	1.081
109	MET_109	73.69	1.6818	MET_109	40.32	1.3486
110	VAL_110	69.77	1.1916	VAL_110	41.71	0.9974
111	ARG_111	69.64	1.236	ARG_111	43.265	0.9844
112	ASN_112	72.69	1.3918	ASN_112	48.437	1.2282
113	LEU_113	62.78	1.4312	LEU_113	42.405	0.924
114	ILE_114	61.33	1.351	ILE_114	47.098	1.0204
115	GLN_115	71.24	1.9396	GLN_115	47.062	1.759
116	LYS_116	70.35	2.1516	ASN_116	41.41	1.6708	Loop region; far from Mezigdomide binding site; a mutation site in the midi construct. The residue-specific dynamics indicate mutation has make the midi contruct at this site less flexible.
117	ASP_117	60.79	1.3812	ASP_117	46.035	1.4664
118	ARG_118	50.78	1.3958	ARG_118	43.302	0.986
119	THR_119	45.29	1.0122	THR_119	40.452	0.746
120	PHE_120	37.58	1.3484	PHE_120	30.888	0.6684
121	ALA_121	39.59	0.7316	ALA_121	30.935	0.6118
122	VAL_122	36.15	0.7682	VAL_122	29.672	0.5972
123	LEU_123	41.64	0.8978	LEU_123	32.405	0.8114
124	ALA_124	50.33	0.7652	ALA_124	38.578	0.7266
125	TYR_125	64.03	1.246	TYR_125	47.792	1.2812
126	SER_126	80.76	1.494	SER_126	58.018	1.6432
127	ASN_127	97.51	2.3068	ASN_127	56.543	2.284
128	VAL_128	98.49	2.7084	VAL_128	46.505	2.0812
129	GLN_129	101.13	4.5552	GLN_129	46.138	2.8328
130	GLU_130	102.43	3.2734	GLU_130	44.95	2.5616
131	ARG_131	92.69	2.7918	ARG_131	42.832	3.4546
132	GLU_132	89.24	2.3948	GLU_132	42.058	2.348
133	ALA_133	70.03	1.1148	ALA_133	49.533	0.9734
134	GLN_134	56.03	1.7122	GLU_134	41.67	1.3488
135	PHE_135	47.13	0.9884	PHE_135	34.47	1.381
136	GLY_136	40.3	0.6932	GLY_136	28.42	0.5478
137	THR_137	39.73	0.7654	THR_137	31.118	0.5708
138	THR_138	35.03	0.8704	THR_138	33.182	0.593
139	ALA_139	38.09	0.8036	ALA_139	30.242	0.5028
140	GLU_140	40.48	1.1856	GLU_140	33.612	0.7842
141	ILE_141	38.98	0.8484	ILE_141	36.648	0.5782
142	TYR_142	43	1.0926	TYR_142	36.915	0.9438
143	ALA_143	46.46	0.796	ALA_143	38.7	0.5492
144	TYR_144	55.18	1.1778	TYR_144	46.21	1.043
145	ARG_145	57.8	1.5508	ARG_145	39.655	1.3498
146	GLU_146	56.67	1.3522	GLU_146	47.433	1.0672
147	GLU_147	66.14	1.3812	GLU_147	46.565	1.2372
148	GLN_148	81.78	2.3342	GLN_148	50.488	2.1922
149	ASP_149	82.93	2.79	ASP_149	55.195	2.7238
150	PHE_150	79.71	3.45	PHE_150	62.068	3.5864
151	GLY_151	82.59	2.2336	GLY_151	57.232	2.1224
152	ILE_152	73.37	1.9616	ILE_152	52.202	1.8438
153	GLU_153	65.57	1.547	GLU_153	43.83	1.3116
154	ILE_154	58.52	1.2518	ILE_154	41.575	0.9914
155	VAL_155	55.18	0.9544	VAL_155	33.035	0.6838
156	LYS_156	53.07	0.8844	LYS_156	35.055	0.7036
157	VAL_157	45.72	0.892	VAL_157	33.12	0.7398
158	LYS_158	42.73	0.828	LYS_158	35.34	0.619
159	ALA_159	36.52	0.6566	ALA_159	30.32	0.4868
160	ILE_160	35	0.8192	ILE_160	33.628	0.6364
161	GLY_161	37.7	0.695	GLY_161	32.355	0.4812
162	ARG_162	39.08	1.5646	ARG_162	34.222	0.6754
163	GLN_163	41.28	1.4046	GLN_163	31.38	0.7762
164	ARG_164	38.63	0.8832	ARG_164	32.475	0.5818
165	PHE_165	46.04	0.8164	PHE_165	34.32	0.5628
166	LYS_166	51.38	1.4306	LYS_166	37.635	1.244
167	VAL_167	58.17	1.0914	VAL_167	40.972	0.7882
168	LEU_168	60.55	1.2558	LEU_168	38.753	0.9662
169	GLU_169	67.52	1.6762	GLU_169	38.945	1.3732
170	LEU_170	70.66	1.4858	LEU_170	40.18	1.35
171	ARG_171	77.61	2.251	ARG_171	42.685	1.8898	Far from mezigdomide binding site; side-chain is solvent exposed.
172	THR_172	85.15	1.9582	THR_172	44.562	1.7256
173	GLN_173	94.62	2.4682	GLN_173	59.242	2.202
174	SER_174	109.09	2.897	SER_174	66.275	2.6636
175	ASP_175	105.05	2.623	ASP_175	72.72	2.4342
176	GLY_176	91.61	1.9904	GLY_176	59.64	1.9188
177	ILE_177	77.86	1.697	ILE_177	53.168	1.4362
178	GLN_178	72.35	1.5558	GLN_178	39.055	1.4544
179	GLN_179	60.32	1.555	GLN_179	38.322	1.348
180	ALA_180	58.91	1.0184	ALA_180	37.3	0.7852
181	LYS_181	59.57	1.5152	LYS_181	32.342	1.0674
182	VAL_182	55.62	1.178	VAL_182	36.895	0.712
183	GLN_183	54.48	1.3766	GLN_183	35.603	0.9618
184	ILE_184	51.48	1.0824	ILE_184	37.508	0.7022
185	LEU_185	42.27	1.0728	LEU_185	42.372	0.771
186	PRO_186	36.97	1.315	PRO_186	49.675	0.9898
187	GLU_187	36.41	1.6546	GLU_187	53.495	1.598
249	ASP_249	24.26	1.2342	ASP_249	54.28	2.0822	Loop region -> near the DDB1 binding helix; far from mexigdomide binding site
250	ALA_250	25.37	1.0712	ALA_250	48.348	1.1524
251	GLU_251	30.2	1.4744	GLU_251	48.255	1.957
252	THR_252	24.65	1.087	THR_252	48.202	1.3218
253	LEU_253	26.48	1.021	LEU_253	48	1.0326
254	MET_254	31.28	1.142	MET_254	46.535	0.9924
255	ASP_255	34.82	1.5052	ASP_255	44.39	1.3012
256	ARG_256	29.69	1.6066	ARG_256	55.16	1.4376
257	ILE_257	32.38	1.0198	ILE_257	49.878	0.7058
258	LYS_258	36.73	1.289	LYS_258	52.342	1.0832
259	LYS_259	41.36	1.8818	LYS_259	58.353	1.8408
260	GLN_260	44.57	1.604	GLN_260	57.45	1.1144
261	LEU_261	53.42	1.1798	LEU_261	56.085	0.7732
262	ARG_262	56.88	1.7586	ARG_262	57.713	1.4088
263	GLU_263	58.88	1.7038	GLU_263	59.015	1.155
264	TRP_264	62.07	1.3214	TRP_264	58.69	0.7438
265	ASP_265	69.73	1.3544	ASP_265	57.052	0.8424
266	GLU_266	71.54	2.1014	GLU_266	63.048	1.6208	Loop region; These residues were not resolved in the midi structure - computationally modelled for the simulations.
267	ASN_267	77.56	2.7252	ASN_267	38.508	1.229
268	LEU_268	90.47	3.3256	LEU_268	39.938	0.9874
269	LYS_269	97.92	3.9832	LYS_269	40.055	1.8094
270	ASP_270	94.88	2.8132	ASP_270	38.688	2.1508
271	ASP_271	82.53	2.8244	ASP_271	66.55	2.322
272	SER_272	70.99	1.9052	SER_272	59.302	1.6858
273	LEU_273	60.07	1.486	LEU_273	50.785	1.2936
274	PRO_274	44.89	1.2002	PRO_274	46.223	0.8892
275	SER_275	39.71	1.3942	SER_275	46.255	1.1636
276	ASN_276	39.52	1.4306	ASN_276	44.118	1.3018
277	PRO_277	35.86	1.0744	PRO_277	43.552	0.8114	This stretch of residues has relatively lower fluctuations in the midi construct w.r.t WT. Interestingly, there are three mutations that probably make this region less flexible in midi - the effect is predominant for the R283W mutation. Avg. RMSF of this region: 1.04 (WT) vs 0.71 (midi)
278	ILE_278	37.61	1.078	ILE_278	43.023	0.7944
279	ASP_279	39.05	1.1918	ASP_279	42.31	0.916
280	PHE_280	33.07	0.9666	PHE_280	42.922	0.7704
281	SER_281	34.68	0.815	SER_281	41.292	0.5608
282	TYR_282	33.8	0.8468	TYR_282	41.858	0.607
283	ARG_283	40.84	1.3226	TRP_283	43.148	0.725
284	VAL_284	37.23	1.0154	VAL_284	42.095	0.6196
285	ALA_285	37.51	0.8282	ALA_285	40.755	0.5544
286	ALA_286	39.67	0.8888	ALA_286	38.52	0.5994
287	CYS_287	45.32	0.911	ASN_287	37.125	0.542
288	LEU_288	42.03	1.1852	LEU_288	43.982	0.5904
289	PRO_289	41.77	0.9404	PRO_289	45.47	0.6372
290	ILE_290	50.53	1.035	ILE_290	40.278	0.613
291	ASP_291	54.33	1.3344	ASP_291	42.255	1.063
292	ASP_292	51.53	1.107	ASP_292	37.7	0.9268
293	VAL_293	49.08	1.1202	SER_293	39.205	0.8418
294	LEU_294	44.31	0.9508	LEU_294	40.922	1.0508
295	ARG_295	42.04	0.8616	ARG_295	37.442	0.767
296	ILE_296	39.09	0.845	ILE_296	43.3	0.881
297	GLN_297	40.83	1.5156	GLN_297	41.378	1.5276
298	LEU_298	31.75	0.8594	LEU_298	42.232	0.8414
299	LEU_299	37.58	0.9716	LEU_299	47.615	1.0768
300	LYS_300	35.15	1.2694	LYS_300	44.005	1.1188
301	ILE_301	33.12	0.8848	ILE_301	48.728	0.6884
302	GLY_302	29.41	1.0484	ASP_302	50.62	1.055
303	SER_303	27.43	1.081	SER_303	53.208	0.8744
304	ALA_304	29.04	0.9358	ALA_304	48.435	0.711
305	ILE_305	23.98	1.1926	ILE_305	53.718	1.0456
306	GLN_306	27.21	1.5886	GLN_306	56.002	1.4516
307	ARG_307	28.74	0.8306	ARG_307	50.388	0.6226
308	LEU_308	28.49	0.9004	LEU_308	50.317	0.6498
309	ARG_309	26.58	1.2404	ARG_309	50.723	1.4638
310	CYS_310	31.46	1.061	CYS_310	50.645	0.7836
311	GLU_311	35.29	0.8708	GLU_311	49.46	0.5948
312	LEU_312	34.2	1.2372	LEU_312	55.202	1.0272
313	ASP_313	37.81	1.4268	ASP_313	55.578	1.1776
314	ILE_314	34.94	1.1818	ILE_314	57.052	0.7644
315	MET_315	36.97	1.4504	MET_315	58.128	0.95
316	ASN_316	40.95	1.7212	ASN_316	58.838	1.1862
317	LYS_317	39.67	2.1256	LYS_317	62.098	1.6392	Far from mezigdomide binding site; side-chain is solvent exposed.
318	CYS_318	47.69	1.8164	CYS_318	67.61	1.0954
319	THR_319	61.95	1.7374	THR_319	89.85	1.121
Median RMSF			1.2388			0.9949

### Sheet: TableS5
Table S5: Comparison of Average RMSF of protein residues in the topologically equivalent regions of the TBD of CRBNDN vs. CRBNmidi construct
Residue position	CRBNDN			CRBNmidi			Remarks
	8D7U: Residue ID	B-factor_8D7U	Avg. RMSF_8D7U	CRBN-midi	B-factor_CRBN-midi	Avg. RMSF_CRBN-midi
320	SER_320	62.95	1.3532	SER_320	57.258	1.2284
321	LEU_321	60.53	1.112	LEU_321	42.56	0.9702
322	CYS_322	68.03	1.033	CYS_322	34.335	0.8544
323	CYS_323	70.87	0.9922	CYS_323	35.9	1.1184
324	LYS_324	65.54	1.4912	LYS_324	37.592	1.574
325	GLN_325	70.9	1.6778	GLN_325	36.698	2.0768	These are the residues contacting Zinc ion (far from Mezigdomide binding site). They fluctuate more in the midi construct than the WT during the simulation
326	CYS_326	84.79	1.2334	CYS_326	42.518	2.1358
327	GLN_327	78.91	1.5684	GLN_327	51.188	2.1606
328	GLU_328	83.05	1.8878	GLU_328	58.32	2.0366
329	THR_329	73.97	1.5346	THR_329	47.618	1.2336
330	GLU_330	74.31	1.547	GLU_330	41.395	1.2616
331	ILE_331	59.03	1.1756	ILE_331	37.685	1.063
332	THR_332	56.84	1.0678	THR_332	41.525	0.862
333	THR_333	50.91	1.2268	THR_333	50.545	0.8766
334	LYS_334	51.26	1.6146	LYS_334	48.938	0.9412
335	ASN_335	50.99	1.5644	ASN_335	49.305	0.9244
336	GLU_336	49.36	1.3964	GLU_336	45.672	1.102
337	ILE_337	45.28	1.0824	ILE_337	41.492	0.701
338	PHE_338	47.35	1.3722	PHE_338	45.018	0.7704
339	SER_339	47.52	1.154	SER_339	48.432	0.7228
340	LEU_340	44.19	1.1492	LEU_340	51.538	0.891
341	SER_341	47.53	1.0462	SER_341	53.668	0.8104
342	LEU_342	46	1.3322	ARG_342	53.842	1.9818	Loop region -> far from Mezigdomide binding site.
343	CYS_343	49.94	1.4324	GLU_343	51.672	1.189
344	GLY_344	46.27	0.9742	GLY_344	46.082	0.6126
345	PRO_345	37.68	0.8844	PRO_345	37.368	0.5528
346	MET_346	44.69	0.837	MET_346	35.423	0.8846
347	ALA_347	36.83	0.6598	ALA_347	28.305	0.62
348	ALA_348	34.69	0.609	ALA_348	24.972	0.4724
349	TYR_349	36.99	0.6492	TYR_349	27.252	0.5272
350	VAL_350	33.96	0.6128	VAL_350	25.628	0.4964
351	ASN_351	37.68	0.7412	ASN_351	29.398	0.618
352	PRO_352	40.99	0.8832	PRO_352	28.985	0.6806
353	HIS_353	38.13	1.1748	HIS_353	28.232	1.0448
354	GLY_354	37.48	0.8266	GLY_354	28.632	0.7606
355	TYR_355	37.12	1.9264	TYR_355	27.713	1.9244
356	VAL_356	31.7	0.8176	VAL_356	27.558	1.0468
357	HIS_357	31.56	0.8122	HIS_357	30.06	0.9454
358	GLU_358	45.68	0.9614	GLU_358	30.898	1.0004
359	THR_359	43.66	0.625	ILE_359	33.595	0.7886
360	LEU_360	42.92	0.8116	LEU_360	32.447	0.6374
361	THR_361	42.41	0.7462	THR_361	37.085	0.5662
362	VAL_362	49.52	0.877	VAL_362	38.602	0.6814
363	TYR_363	58.83	1.5726	TYR_363	43.972	1.2586
364	LYS_364	52.2	1.5604	LYS_364	45.508	1.2748
365	ALA_365	48.57	1.0386	ALA_365	42.063	0.8476
366	CYS_366	57.17	1.3428	CYS_366	40.828	1.0278
367	ASN_367	64.71	1.3482	ASN_367	34.932	1.231
368	LEU_368	65.1	1.1354	LEU_368	37.39	1.0058
369	ASN_369	68.52	1.2698	ASN_369	39.112	1.0442
370	LEU_370	68.01	1.1484	LEU_370	41.93	0.9804
371	ILE_371	73.45	1.4752	ILE_371	40.772	1.2154
372	GLY_372	76.71	1.347	GLY_372	44.892	1.1028
373	ARG_373	76.29	2.4006	ARG_373	43.912	2.1466	This residue lies on a loop (solvent exposed side chain). In two of the five runs for the midi construct, this residue contacts the ligand but it does not contact the ligand in the WT simulations
374	PRO_374	57.18	1.2944	PRO_374	38.82	1.3072
375	SER_375	56.26	1.1734	SER_375	32.17	0.9696
376	THR_376	56.26	1.4854	THR_376	30.318	0.8682
377	GLU_377	62.41	2.059	GLU_377	33.665	1.3404	These residues form the ligand binding site. The fluctations of these residues are higher in the WT compared to the midi construct.
378	HIS_378	51.04	2.0388	HIS_378	33.748	0.7916
379	SER_379	45.87	0.9254	SER_379	35.86	0.5576
380	TRP_380	46.57	0.6678	TRP_380	34.61	0.5046
381	PHE_381	43.24	0.8644	PHE_381	36.647	0.5566
382	PRO_382	40	1.1328	PRO_382	38.508	0.7474
383	GLY_383	49.35	1.2322	GLY_383	43.76	0.7266
384	TYR_384	52.77	1.186	TYR_384	36.295	0.6396
385	ALA_385	56.28	0.9674	ALA_385	36.895	0.594
386	TRP_386	51.55	0.8898	TRP_386	31.065	0.6224
387	THR_387	52.67	1.001	THR_387	30.8	0.6996
388	VAL_388	56.02	0.9198	VAL_388	32.623	0.7458
389	ALA_389	58.7	0.858	ALA_389	26.408	0.6618
390	GLN_390	69.74	1.3218	GLN_390	25.34	1.1008
391	CYS_391	79.1	1.0846	CYS_391	26.895	1.135
392	LYS_392	74.74	1.674	LYS_392	33.292	2.044	These are the residues contacting Zinc ion (far from Mezigdomide binding site). They fluctuate more in the midi construct than the WT during the simulation
393	ILE_393	78.14	1.701	ILE_393	26.393	2.1548
394	CYS_394	91.19	1.431	CYS_394	33.922	1.8964
395	ALA_395	79.07	1.3076	ALA_395	31.053	1.4574
396	SER_396	64.63	1.17	SER_396	31.81	1.1736
397	HIS_397	54.96	1.6576	HIS_397	27.098	1.3828
398	ILE_398	48.91	0.9378	ILE_398	28.62	0.8396
399	GLY_399	46.71	0.7038	GLY_399	27.848	0.623
400	TRP_400	46.28	0.7288	TRP_400	29.945	0.6002
401	LYS_401	48.17	0.9118	LYS_401	31.92	0.6716
402	PHE_402	46.93	0.828	PHE_402	36.378	0.5606
403	THR_403	55.32	1.2052	THR_403	35.427	0.676
404	ALA_404	57.96	1.4406	ALA_404	43.412	0.7502
405	THR_405	70.62	2.3452	THR_405	48.488	1.0446	Loop - this region fluctuate more in the WT than the midi construct. These residues are not in contact with Mezigdomide.
406	LYS_406	74.9	2.4556	LYS_406	56.602	1.6248
407	LYS_407	80.89	3.2266	LYS_407	50.85	2.2934
408	ASP_408	87.13	2.7538	ASP_408	52.82	2.0284
409	MET_409	76.84	2.346	MET_409	54.352	1.4572
410	SER_410	58.74	2.0616	SER_410	56.365	1.1148
411	PRO_411	72.72	2.18	PRO_411	46.18	0.8522
412	GLN_412	63.89	2.2594	GLN_412	35.927	1.196
413	LYS_413	52.96	1.8604	LYS_413	40.852	1.2294
414	PHE_414	41.7	0.983	PHE_414	36.282	0.6592
415	TRP_415	42.04	0.8296	TRP_415	32.318	0.552
416	GLY_416	43.29	0.6272	GLY_416	30.895	0.4872
417	LEU_417	43.27	0.7184	LEU_417	29.438	0.5622
418	THR_418	45.42	0.811	THR_418	29.332	0.7242
419	ARG_419	39.3	1.0366	ARG_419	31.802	0.6978
420	SER_420	45.84	1.1236	SER_420	30.06	1.0282
421	ALA_421	55.52	0.9508	ALA_421	30.965	0.9762
422	LEU_422	56.58	1.1098	LEU_422	39.592	0.9712
423	LEU_423	63.83	1.219	ILE_423	51.365	1.0192
424	PRO_424	57.97	1.2954	PRO_424	53.728	0.883
425	THR_425	60.07	2.1322	THR_425	53.32	1.513	Terminal residue
Median RMSF			1.1717	Median RMSF		0.9433

### Sheet: TableS6
	Table S6: Comparison of Average RMSF of protein residues at the mutation sites in CRBNDN vs. CRBNmidi construct
	Residue position	CRBNDN			CRBNmidi			Remarks
Region		8D7U: Residue ID	B-factor_8D7U	Avg. RMSF_8D7U	CRBN-midi	B-factor_CRBN-midi	Avg. RMSF_CRBN-midi
LON	92	ILE_92	33.54	0.7744	VAL_92	39.75	0.7662
	116	LYS_116	70.35	2.1516	ASN_116	41.41	1.6708	Loop region; far from Mezigdomide binding site; a mutation site in the midi construct
	134	GLN_134	56.03	1.7122	GLU_134	41.67	1.3488
	283	ARG_283	40.84	1.3226	TRP_283	43.148	0.725	This stretch of residues has relatively lower fluctuations in the midi construct w.r.t WT. Interestingly, there are three mutations that probably make this region less flexible in midi - the ffect is predominant for the R283W mutation. Avg. RMSF of this region: 1.04 (WT) vs 0.71 (midi)
	287	CYS_287	45.32	0.911	ASN_287	37.125	0.542
	293	VAL_293	49.08	1.1202	SER_293	39.205	0.8418
	302	GLY_302	29.41	1.0484	ASP_302	50.62	1.055
	342	LEU_342	46	1.3322	ARG_342	53.842	1.9818	Loop region -> far from Mezigdomide binding site.
	343	CYS_343	49.94	1.4324	GLU_343	51.672	1.189
	359	THR_359	43.66	0.625	ILE_359	33.595	0.7886
	423	LEU_423	63.83	1.219	ILE_423	51.365	1.0192
